# Prediction pipeline for discovery of regulatory motifs associated with *Brugia malayi* molting

**DOI:** 10.1101/781930

**Authors:** Alexandra Grote, Yichao Li, Canhui Liu, Denis Voronin, Adam Geber, Sara Lustigman, Thomas R. Unnasch, Lonnie Welch, Elodie Ghedin

**Affiliations:** Department of Biology, Center for Genomics and Systems Biology, New York University, New York, NY 10003, USA; School of Computer Science and Electrical Engineering, Ohio University, Athens OH 45701, USA; Center for Global Infectious Disease Research, University of South Florida, Tampa, FL 33612, USA; Laboratory of Molecular Parasitology, Lindsley F. Kimball Research Institute, New York Blood Center, New York, NY 10065, USA; Department of Epidemiology, College of Global Public Health, New York University, New York, NY 10003, USA

## Abstract

Filarial nematodes can cause debilitating diseases in humans. They have complicated life cycles involving an insect vector and mammalian hosts, and they go through a number of developmental molts. While whole genome sequences of parasitic worms are now available, very little is known about transcription factor (TF) binding sites and their cognate transcription factors that play a role in regulating development. To address this gap, we developed a novel motif prediction pipeline, Emotif Alpha, that integrates ten different motif discovery algorithms, multiple statistical tests, and a comparative analysis of conserved elements between the filarial worms *Brugia malayi* and O*nchocerca volvulus*, and the free-living nematode *Caenorhabditis elegans.* We identified stage-specific TF binding motifs in *B. malayi*, with a particular focus on those potentially involved in the L3-L4 molt, a stage important for the establishment of infection in the mammalian host. Using an *in vitro* molting system, we tested and validated three of these motifs demonstrating the accuracy of the motif prediction pipeline.
