## Supplemental Table 2 for "Prediction pipeline for discovery of regulatory motifs associated with *Brugia malayi* molting"

### Sheet: Sheet1
Table S2: Primers used for validation mutagenesis
Primer Name	Direction	Sequence
Bm4184mF	Forward	GACATTTAAAAGTTAAAATGTGGGGCTGCATTTACTATCATCCTGTT
Bm4184mR	Reverse	AACAGGATGATAGTAAATGCAGCCCCACATTTTAACTTTTAAATGTC
Bm1938mF	Forward	GTTTTTGTATTTGAGAGCGCACGCTACGCTAAAGAGGCTTAACAGC
Bm1938mR	Reverse	GCTGTTAAGCCTCTTTAGCGTAGCGTGCGCTCTCAAATACAAAAAC
Bm1559mF	Forward	CGTGTAGATATTAGGATAATAACCGGGCAGTCAATTTTATAAAATCATTG
Bm1559mR	Reverse	CAATGATTTTATAAAATTGACTGCCCGGTTATTATCCTAATATCTACACG
